# CellCharter reveals spatial cell niches associated with tissue remodeling and cell plasticity

**DOI:** 10.1101/2023.01.10.523386

**Authors:** Marco Varrone, Daniele Tavernari, Albert Santamaria-Martínez, Logan A. Walsh, Giovanni Ciriello

**Affiliations:** Department of Computational Biology, University of Lausanne, Lausanne, Switzerland; Swiss Cancer Center Léman, Lausanne, Switzerland; Swiss Institute of Bioinformatics, Lausanne, Switzerland; Swiss Institute for Experimental Cancer Research, École Polytechnique Fédérale de Lausanne (EPFL), Lausanne, Switzerland; Rosalind and Morris Goodman Cancer Institute, McGill University, Montreal, Quebec, Canada; Department of Human Genetics, McGill University, Montreal, Quebec, Canada

## Abstract

Tissues are organized in cellular niches, the composition and interactions of which can be investigated using spatial omics technologies. However, systematic analyses of tissue composition are challenged by the scale and diversity of the data. Here we present CellCharter, an algorithmic framework to identify, characterize, and compare cellular niches in spatially resolved datasets. CellCharter outperformed existing approaches and effectively identified cellular niches across datasets generated using different technologies, and comprising hundreds of samples and millions of cells. In multiple human lung cancer cohorts, CellCharter uncovered a cellular niche composed of tumor-associated neutrophils and cancer cells expressing markers of hypoxia and cell migration. This cancer cell state was spatially segregated from more proliferative tumor cell clusters and was associated with tumor-associated neutrophil infiltration and poor prognosis in independent patient cohorts. Overall, CellCharter enables systematic analyses across data types and technologies to decode the link between spatial tissue architectures and cell plasticity.
