## Supplementary Tables for "CellCharter reveals spatial cell niches associated with tissue remodeling and cell plasticity"

### Sheet: Description
Suppl. Table 1	Tumor cell proportion in NSCLC spatial clusters. Proportion of tumor cells in clusters labeled as “tumor clusters” in the CosMx NSCLC dataset. Clustering was performed for three values of the number of clusters (3, 8, and 20). For each of them, we labeled the clusters enriched in tumor cells as tumor clusters. The table shows the proportion of cells in each of those clusters that are tumor cells …
Suppl. Table 2	Differential gene expression between C0 and C12. List of all genes in the CosMx panel with associated differential gene expression computed using MAST. For each gene we listed p-value; average log fold-change; percentage of cells where the gene is detected in the C0 and C12, respectively; p-value adjusted using Bonferroni correction based on the total number of genes.
Suppl. Table 3	Gene signatures for tumor cluster characterization. List of the genes in the response-to-hypoxia, EMT, cell proliferation, neutrophil chemotaxis and cytokine signaling signatures.

### Sheet: Suppl. Table 1
Number of clusters	Tumor cluster	Proportion of cluster cells labeled as tumor	Proportion of tumor cells assigned to a tumor cluster
3	C0	0.8977	0.941
8	C0	0.4272	0.9129
	C2	0.9727
	C4	0.9356
	C7	0.9632
20	C0	0.9544	0.9228
	C3	0.7128
	C4	0.9892
	C7	0.4317
	C12	0.9976
	C15	0.9999
	C18	0.6023
	C19	0.9813

### Sheet: Suppl. Table 2
	p_val	avg_log2FC	pct.1	pct.2	p_val_adj
NDRG1	0	2.41372	0.855	0.577	0
S100A8	0	2.08132	0.135	0.073	0
VEGFA	0	1.6868	0.635	0.441	0
SLC2A1	0	1.61625	0.463	0.272	0
CXCL1	0	1.58662	0.361	0.217	0
CXCL3	0	1.38878	0.371	0.241	0
IGFBP5	0	1.32973	0.656	0.515	0
HSPA1A	0	1.27283	0.459	0.433	0
HSPA1B	0	1.19964	0.42	0.397	0
S100A9	0	1.17417	0.553	0.551	0
KRT17	0	1.11839	0.328	0.244	0
KRT19	0	1.07697	0.58	0.471	0
GDF15	0	1.05869	0.22	0.146	0
CXCR4	0	1.04132	0.196	0.134	0
PDGFA	0	1.03178	0.334	0.231	0
MAF	0	1.00618	0.248	0.171	0
KRT6C	8.74332e-234	0.923229	0.116	0.103	8.39359e-231
S100P	1.86792e-229	0.92215	0.128	0.097	1.79321e-226
IGF2	1.24278e-208	0.920199	0.116	0.095	1.19307e-205
KRT6A	0	0.91065	0.202	0.176	0
IL1RN	1.10064e-254	0.882067	0.159	0.12	1.05662e-251
S100A2	1.65669e-227	0.879359	0.141	0.104	1.59042e-224
SLPI	0	0.874299	0.685	0.618	0
IGFBP3	0	0.842718	0.426	0.354	0
LGALS3	0	0.826993	0.236	0.173	0
MT1X	0	0.817553	0.247	0.205	0
NFKBIA	0	0.799404	0.435	0.354	0
HSPB1	0	0.798957	0.667	0.652	0
ANXA2	0	0.798188	0.353	0.296	0
TACSTD2	0	0.765066	0.327	0.271	0
POU5F1	0	0.759694	0.358	0.296	0
TM4SF1	0	0.742867	0.237	0.202	0
ITGB8	0	0.72316	0.384	0.332	0
PTGS1	0	0.719754	0.325	0.261	0
SOD2	0	0.714745	0.31	0.294	0
ANXA1	1.2478e-183	0.702191	0.143	0.115	1.19789e-180
S100A10	0	0.69932	0.293	0.247	0
GPNMB	1.31406e-122	0.662394	0.099	0.081	1.2615e-119
LCN2	9.97644e-107	0.648584	0.089	0.071	9.57738e-104
KRT7	0	0.642643	0.471	0.45	0
NEAT1	0	0.642472	0.702	0.722	0
MT2A	0	0.641459	0.332	0.328	0
CXCL8	9.21148e-131	0.633547	0.087	0.084	8.84302e-128
KRT5	0	0.622088	0.291	0.27	0
KRT6B	3.7545e-123	0.616483	0.085	0.079	3.60432e-120
AQP3	9.71635e-114	0.611682	0.101	0.085	9.3277e-111
HILPDA	0	0.601595	0.336	0.326	0
ADGRF1	2.39857e-91	0.587548	0.092	0.077	2.30263e-88
KRT16	8.33774e-182	0.584111	0.112	0.115	8.00423e-179
ACKR3	8.33094e-89	0.577703	0.114	0.091	7.9977e-86
IER3	0	0.575707	0.359	0.348	0
CXCL2	5.48179e-112	0.535103	0.148	0.129	5.26252e-109
IL32	1.85547e-282	0.53073	0.321	0.292	1.78125e-279
TNF	2.7924e-79	0.524954	0.108	0.091	2.68071e-76
CCL20	1.17691e-81	0.524497	0.085	0.077	1.12984e-78
FOS	1.68548e-148	0.515419	0.164	0.152	1.61807e-145
PTGES	7.66615e-83	0.50354	0.098	0.088	7.3595e-80
KRT10	9.46155e-132	0.494895	0.084	0.088	9.08308e-129
B3GNT7	2.12902e-91	0.488564	0.157	0.133	2.04386e-88
KRT13	2.69473e-89	0.488031	0.067	0.072	2.58694e-86
KRT23	2.76146e-99	0.487324	0.097	0.094	2.651e-96
LIF	3.14362e-147	0.48129	0.18	0.168	3.01788e-144
CXCL16	1.44128e-101	0.47962	0.143	0.129	1.38362e-98
PTGS2	1.23757e-132	0.478604	0.153	0.142	1.18807e-129
JUN	0	0.458329	0.481	0.492	0
CCL28	3.73109e-85	0.457281	0.104	0.097	3.58185e-82
FZD8	1.30886e-68	0.455004	0.097	0.088	1.2565e-65
FAS	2.42696e-151	0.454376	0.166	0.161	2.32988e-148
IL10	4.70554e-111	0.452515	0.097	0.097	4.51732e-108
COL6A2	0	0.451571	0.376	0.375	0
CRYAB	3.33812e-67	0.432813	0.075	0.073	3.2046e-64
CXCL10	8.30597e-114	0.431229	0.191	0.19	7.97374e-111
IL4R	5.14447e-95	0.411338	0.156	0.146	4.93869e-92
COL6A1	1.64701e-275	0.402046	0.283	0.282	1.58113e-272
ATF3	7.40906e-65	0.396421	0.088	0.086	7.1127e-62
OAS1	5.73377e-51	0.387568	0.082	0.077	5.50442e-48
CX3CL1	3.56464e-75	0.386702	0.111	0.106	3.42206e-72
ITGA5	1.2814e-300	0.376398	0.275	0.291	1.23015e-297
ICOSLG	1.91745e-102	0.362751	0.165	0.165	1.84075e-99
RARRES1	4.21916e-88	0.356698	0.08	0.084	4.0504e-85
TGFB1	6.89509e-76	0.346372	0.085	0.089	6.61929e-73
CD47	2.11906e-138	0.345299	0.169	0.173	2.0343e-135
DDIT3	2.09121e-127	0.343675	0.196	0.193	2.00756e-124
SFN	5.35199e-198	0.340897	0.158	0.177	5.13791e-195
PTHLH	2.79496e-50	0.332528	0.069	0.071	2.68316e-47
IL1B	4.94461e-82	0.32699	0.069	0.077	4.74682e-79
CXCL17	1.94019e-67	0.316843	0.08	0.084	1.86258e-64
JUNB	0	0.316749	0.477	0.506	0
SPP1	1.59434e-134	0.316333	0.093	0.11	1.53057e-131
EZR	0	0.310538	0.536	0.57	0
PHLDA2	6.61054e-67	0.30638	0.104	0.107	6.34612e-64
CD55	4.43746e-150	0.303842	0.154	0.17	4.25996e-147
CCL4L2	3.29189e-71	0.302081	0.062	0.069	3.16022e-68
IFNL2	1.54186e-60	0.301491	0.078	0.084	1.48019e-57
ZFP36	7.54935e-188	0.29799	0.233	0.248	7.24737e-185
ICAM1	1.37207e-122	0.297029	0.153	0.161	1.31719e-119
LYN	1.11817e-37	0.294574	0.084	0.083	1.07344e-34
HLA-DQB1	1.42383e-142	0.293867	0.232	0.242	1.36688e-139
HCAR2	3.58291e-81	0.290674	0.091	0.101	3.43959e-78
MYC	3.92679e-175	0.290287	0.188	0.204	3.76972e-172
NPR3	9.21654e-55	0.288222	0.08	0.084	8.84788e-52
GADD45B	5.40669e-184	0.278898	0.21	0.231	5.19043e-181
NPPC	0	0.278078	0.342	0.397	0
OASL	6.36306e-97	0.273862	0.083	0.095	6.10854e-94
MMP12	1.6486e-47	0.268201	0.052	0.058	1.58266e-44
IL1R2	2.33453e-59	0.266592	0.065	0.071	2.24115e-56
MRC1	1.91251e-33	0.26603	0.045	0.046	1.83601e-30
IFIH1	1.33751e-115	0.266009	0.157	0.17	1.28401e-112
SOX9	5.89604e-228	0.265292	0.334	0.357	5.66019e-225
ST6GAL1	3.44869e-58	0.263875	0.087	0.091	3.31074e-55
TFEB	2.17588e-51	0.260329	0.074	0.079	2.08885e-48
CXCL5	1.38367e-68	0.258777	0.079	0.089	1.32832e-65
TNFSF10	2.04512e-127	0.257946	0.15	0.165	1.96331e-124
ADGRE2	5.71613e-53	0.257365	0.055	0.061	5.48748e-50
ETV4	3.11333e-90	0.254264	0.15	0.159	2.9888e-87
DUSP1	2.45063e-129	0.252399	0.142	0.159	2.35261e-126
TNFRSF11B	9.73402e-44	0.247119	0.086	0.09	9.34466e-41
SQSTM1	0	0.245898	0.363	0.404	0
FLT1	9.58559e-83	0.245416	0.087	0.098	9.20216e-80
PF4	1.59317e-94	0.237278	0.072	0.086	1.52944e-91
COL12A1	4.64568e-31	0.23679	0.067	0.069	4.45985e-28
SERPINA1	1.55869e-71	0.234119	0.095	0.106	1.49634e-68
CAV1	3.19035e-100	0.233935	0.089	0.105	3.06274e-97
IL17A	2.09369e-90	0.233765	0.057	0.069	2.00994e-87
SERPINA3	2.05097e-80	0.233215	0.068	0.079	1.96893e-77
COL5A3	1.15872e-102	0.231966	0.079	0.095	1.11237e-99
SAA2	2.04279e-64	0.231548	0.091	0.1	1.96107e-61
GPER1	4.70971e-95	0.231164	0.091	0.105	4.52133e-92
CCR1	1.62776e-80	0.229824	0.075	0.087	1.56265e-77
HSD3B2	1.94158e-102	0.229427	0.066	0.081	1.86392e-99
HBA1	4.54475e-108	0.229415	0.103	0.119	4.36296e-105
FGFR3	9.93603e-60	0.229041	0.078	0.087	9.53859e-57
CLDN4	0	0.228517	0.648	0.722	0
SAA1	1.21262e-92	0.228493	0.098	0.112	1.16411e-89
CD274	1.74055e-75	0.228112	0.071	0.082	1.67092e-72
IL1RAP	1.94842e-90	0.227433	0.084	0.099	1.87049e-87
CCL3L3	3.99168e-110	0.226833	0.069	0.085	3.83201e-107
CCL4	1.13441e-47	0.226689	0.053	0.058	1.08903e-44
ACE2	1.56752e-65	0.225821	0.063	0.073	1.50482e-62
CD68	4.54475e-138	0.225048	0.092	0.114	4.36296e-135
THBS1	3.14755e-76	0.22356	0.077	0.088	3.02165e-73
FCRLA	4.41031e-86	0.2232	0.066	0.079	4.2339e-83
ITGAX	2.78129e-72	0.222186	0.072	0.084	2.67003e-69
ITGAM	2.1254e-65	0.221848	0.065	0.075	2.04038e-62
IL3RA	3.71489e-50	0.216726	0.08	0.087	3.5663e-47
TNFRSF9	8.25827e-65	0.216047	0.067	0.078	7.92793e-62
TLR7	2.34183e-57	0.215774	0.046	0.054	2.24815e-54
CXCR5	4.72208e-89	0.215249	0.06	0.075	4.53319e-86
CXCR2	3.80715e-78	0.215051	0.057	0.069	3.65487e-75
FOXF1	8.73877e-97	0.214634	0.066	0.081	8.38922e-94
KDR	2.12422e-70	0.214538	0.08	0.092	2.03925e-67
KLK3	1.70543e-96	0.214379	0.073	0.089	1.63722e-93
CD28	1.15754e-67	0.214373	0.059	0.069	1.11124e-64
EMP3	1.03009e-100	0.213557	0.108	0.124	9.8889e-98
CXCR6	2.32873e-90	0.213285	0.064	0.079	2.23558e-87
IL1R1	7.88384e-99	0.212984	0.127	0.143	7.56849e-96
RORA	8.88993e-37	0.211551	0.052	0.057	8.53433e-34
IL12RB2	1.56386e-60	0.21083	0.083	0.093	1.50131e-57
EPHA2	2.39093e-254	0.210474	0.285	0.325	2.29529e-251
MET	2.65861e-53	0.210374	0.081	0.09	2.55227e-50
WNT11	2.10453e-41	0.205954	0.046	0.052	2.02035e-38
CCL3	9.76118e-78	0.205503	0.068	0.08	9.37073e-75
ADGRE5	4.24668e-105	0.204769	0.156	0.171	4.07681e-102
ANGPT4	5.62767e-44	0.204482	0.044	0.05	5.40256e-41
IGHD	7.01505e-144	0.203407	0.1	0.125	6.73445e-141
IDO1	1.04238e-187	0.203347	0.261	0.286	1.00068e-184
TCL1A	2.73867e-80	0.202938	0.062	0.076	2.62913e-77
ARTN	6.43987e-70	0.200667	0.081	0.093	6.18228e-67
ELANE	3.06495e-84	0.198374	0.072	0.085	2.94235e-81
LAMP3	2.34665e-53	0.197632	0.076	0.083	2.25278e-50
NGFR	2.59178e-84	0.197143	0.077	0.091	2.48811e-81
TNFSF9	9.59512e-91	0.196829	0.088	0.105	9.21132e-88
KRT24	8.92236e-80	0.196352	0.061	0.074	8.56547e-77
BMP2	8.25148e-63	0.195769	0.05	0.06	7.92142e-60
IL20	7.11704e-84	0.194627	0.061	0.074	6.83236e-81
DDR2	8.55806e-73	0.194413	0.061	0.073	8.21574e-70
CASR	1.57704e-83	0.194041	0.066	0.081	1.51396e-80
FN1	1.35105e-147	0.19381	0.087	0.113	1.29701e-144
AREG	3.97927e-61	0.193159	0.056	0.067	3.8201e-58
TNFRSF10D	1.6952e-56	0.192268	0.09	0.1	1.62739e-53
IFIT1	7.41204e-78	0.191874	0.06	0.074	7.11556e-75
XCL2	1.66738e-42	0.191329	0.044	0.051	1.60069e-39
IL7	1.07545e-68	0.191243	0.052	0.064	1.03243e-65
COL17A1	7.08865e-52	0.187995	0.113	0.122	6.80511e-49
GDF3	1.08101e-57	0.187749	0.052	0.061	1.03777e-54
CD38	2.46548e-70	0.185334	0.062	0.074	2.36686e-67
CD70	9.82509e-110	0.184814	0.08	0.099	9.43209e-107
TNFSF15	1.52756e-51	0.184608	0.052	0.061	1.46646e-48
CSF1	1.09807e-108	0.184566	0.118	0.14	1.05415e-105
IL18	5.31706e-70	0.184419	0.05	0.061	5.10438e-67
OXER1	2.64043e-105	0.183995	0.06	0.078	2.53481e-102
IL1A	9.90593e-99	0.183573	0.081	0.1	9.50969e-96
ADM2	3.05743e-58	0.183191	0.054	0.065	2.93513e-55
CCL26	1.64205e-65	0.183154	0.059	0.072	1.57637e-62
CYP19A1	1.57956e-35	0.183116	0.041	0.047	1.51638e-32
IL2	5.11971e-61	0.1831	0.044	0.055	4.91492e-58
FFAR2	1.7984e-88	0.181912	0.076	0.091	1.72646e-85
HPGDS	1.63423e-68	0.181264	0.072	0.084	1.56886e-65
FCGR3A	5.09229e-91	0.18065	0.078	0.093	4.8886e-88
GDF6	2.72261e-106	0.179996	0.065	0.083	2.6137e-103
C11orf96	9.81739e-94	0.179968	0.09	0.108	9.42469e-91
CEACAM6	2.78699e-67	0.179454	0.043	0.054	2.67551e-64
AZGP1	3.39083e-45	0.179184	0.048	0.057	3.2552e-42
IFNA1	3.75439e-67	0.178672	0.051	0.063	3.60421e-64
CD84	2.0028e-75	0.17834	0.057	0.071	1.92268e-72
IGF1R	8.66131e-68	0.177978	0.109	0.123	8.31486e-65
ADGRB3	1.06168e-63	0.177407	0.049	0.059	1.01921e-60
GC	7.66808e-73	0.177101	0.059	0.072	7.36135e-70
GZMK	1.15261e-61	0.176822	0.052	0.065	1.1065e-58
IGFBP6	2.84865e-101	0.176543	0.095	0.114	2.7347e-98
COL16A1	1.79093e-51	0.173957	0.091	0.102	1.71929e-48
IFNG	1.86793e-45	0.173422	0.045	0.054	1.79321e-42
IL6R	1.90198e-62	0.17329	0.091	0.104	1.8259e-59
NR1H4	2.31332e-59	0.173041	0.049	0.06	2.22079e-56
MX1	1.96569e-190	0.172793	0.252	0.287	1.88706e-187
ADGRF4	7.26542e-42	0.17101	0.043	0.051	6.9748e-39
HBB	1.9352e-96	0.170752	0.061	0.078	1.85779e-93
PIGR	5.91239e-99	0.170534	0.152	0.171	5.67589e-96
CCR2	7.54982e-58	0.169574	0.051	0.061	7.24783e-55
CSF2	1.0779e-65	0.169549	0.053	0.066	1.03479e-62
ADGRD1	3.00848e-41	0.169347	0.046	0.053	2.88814e-38
LAIR1	4.04273e-86	0.169132	0.065	0.081	3.88102e-83
NRXN1	1.06037e-53	0.168642	0.048	0.059	1.01795e-50
EPHA3	4.49148e-79	0.168348	0.061	0.075	4.31182e-76
AR	1.92926e-52	0.167903	0.044	0.053	1.85209e-49
GPBAR1	6.24547e-86	0.167863	0.084	0.101	5.99565e-83
G6PC2	1.4235e-76	0.167324	0.052	0.065	1.36656e-73
SPINK1	1.26149e-51	0.166858	0.045	0.054	1.21103e-48
RSPO1	4.91741e-74	0.166829	0.05	0.062	4.72072e-71
ITGA3	3.33383e-140	0.165303	0.146	0.171	3.20048e-137
DHRS2	7.52035e-101	0.164663	0.068	0.085	7.21954e-98
CXCR1	1.80271e-76	0.164357	0.045	0.058	1.7306e-73
NRG1	4.48818e-58	0.164112	0.047	0.058	4.30865e-55
IL2RA	9.23933e-85	0.163355	0.068	0.085	8.86975e-82
CD86	8.33192e-62	0.162273	0.051	0.063	7.99864e-59
IL2RG	8.24531e-78	0.162257	0.07	0.086	7.91549e-75
VEGFC	5.75954e-69	0.162132	0.055	0.069	5.52916e-66
CD3G	1.68535e-57	0.161829	0.055	0.067	1.61793e-54
TPM2	6.89958e-255	0.161754	0.373	0.417	6.62359e-252
IL6	1.28757e-101	0.16116	0.096	0.115	1.23607e-98
HCK	4.61664e-69	0.160858	0.054	0.066	4.43197e-66
APOB	8.59831e-51	0.160642	0.047	0.056	8.25438e-48
TLR3	4.66872e-73	0.160508	0.056	0.07	4.48197e-70
FGF12	1.38842e-68	0.16011	0.059	0.073	1.33288e-65
IFNGR1	8.83329e-75	0.158798	0.101	0.116	8.47996e-72
CALB1	8.95654e-72	0.158673	0.07	0.084	8.59827e-69
CLEC4D	1.21572e-42	0.15853	0.051	0.06	1.1671e-39
RAMP1	2.98913e-134	0.157625	0.089	0.114	2.86956e-131
JAK2	3.49472e-90	0.157158	0.062	0.078	3.35493e-87
SERPINB5	8.02495e-70	0.157049	0.051	0.063	7.70395e-67
EPOR	5.44395e-287	0.156981	0.388	0.442	5.22619e-284
FLT3LG	2.75114e-111	0.156742	0.074	0.095	2.6411e-108
TNFRSF12A	0	0.15642	0.478	0.539	0
CSF1R	1.8353e-59	0.156384	0.058	0.07	1.76189e-56
IRF4	5.52935e-82	0.156379	0.061	0.076	5.30817e-79
MMP9	5.1009e-76	0.156255	0.06	0.075	4.89687e-73
IAPP	7.18912e-66	0.155824	0.045	0.058	6.90155e-63
TLR4	4.33215e-66	0.155375	0.048	0.06	4.15886e-63
TNFRSF11A	1.06577e-78	0.155375	0.068	0.083	1.02314e-75
INHBB	7.4069e-76	0.154267	0.072	0.087	7.11063e-73
PNOC	2.88469e-78	0.154152	0.06	0.075	2.7693e-75
NOD2	6.28127e-64	0.153928	0.081	0.095	6.03001e-61
HSD17B2	3.01921e-74	0.153417	0.054	0.069	2.89844e-71
TNFRSF14	1.94159e-128	0.152684	0.117	0.143	1.86393e-125
ANXA4	3.42683e-156	0.151758	0.199	0.231	3.28976e-153
FASLG	8.72829e-53	0.151222	0.058	0.068	8.37916e-50
TTR	5.22353e-57	0.151014	0.053	0.065	5.01459e-54
IL34	5.82471e-71	0.148979	0.066	0.08	5.59172e-68
BMP4	1.06239e-76	0.148923	0.065	0.08	1.01989e-73
MMP8	3.91969e-47	0.147849	0.039	0.048	3.7629e-44
VCAM1	7.54318e-58	0.147604	0.054	0.065	7.24145e-55
CCL23	1.56115e-71	0.145968	0.054	0.068	1.49871e-68
ITGAL	3.14466e-76	0.145731	0.053	0.067	3.01887e-73
ADGRG3	3.30209e-80	0.145644	0.063	0.079	3.17e-77
NTRK2	3.35138e-49	0.144571	0.04	0.05	3.21733e-46
XCL1	1.16389e-74	0.144007	0.068	0.084	1.11733e-71
S100A6	0	0.14398	0.589	0.674	0
CXCL6	5.41431e-53	0.143792	0.062	0.073	5.19774e-50
VEGFD	1.61556e-88	0.143134	0.067	0.085	1.55094e-85
IGHG2	2.23284e-278	0.142417	0.182	0.237	2.14353e-275
MMP7	3.33699e-174	0.142295	0.165	0.2	3.20351e-171
SST	1.2805e-68	0.142283	0.057	0.072	1.22928e-65
MAPK13	3.41974e-80	0.142062	0.08	0.096	3.28295e-77
FFAR4	3.26141e-95	0.14183	0.071	0.09	3.13095e-92
RUNX3	1.28277e-129	0.14177	0.172	0.2	1.23146e-126
FZD7	2.32457e-108	0.141693	0.138	0.163	2.23159e-105
NKG7	6.6894e-52	0.141613	0.053	0.063	6.42183e-49
OSM	4.41295e-74	0.140927	0.055	0.07	4.23643e-71
ACKR1	3.39862e-45	0.139788	0.045	0.054	3.26268e-42
PROK2	1.68696e-65	0.139761	0.043	0.054	1.61948e-62
TOX	1.81501e-110	0.139711	0.063	0.083	1.74241e-107
OLR1	1.444e-45	0.139452	0.038	0.046	1.38624e-42
SLC2A4	5.80367e-91	0.139143	0.059	0.075	5.57152e-88
MMP3	1.76868e-44	0.139126	0.04	0.049	1.69793e-41
ANGPT1	6.87788e-66	0.138329	0.054	0.067	6.60276e-63
CXCR3	7.11841e-46	0.138099	0.055	0.063	6.83368e-43
ROR1	1.07687e-62	0.138009	0.058	0.07	1.0338e-59
TIGIT	1.01042e-80	0.137614	0.054	0.07	9.70002e-78
KRT86	6.49707e-64	0.137279	0.079	0.092	6.23719e-61
C5AR2	1.79875e-92	0.136278	0.057	0.074	1.7268e-89
TWIST2	1.40945e-84	0.136177	0.061	0.077	1.35307e-81
EOMES	1.78171e-54	0.135391	0.037	0.047	1.71044e-51
IFNB1	4.7798e-59	0.135261	0.048	0.059	4.5886e-56
FGR	9.28507e-58	0.134915	0.054	0.065	8.91366e-55
FGF1	1.73059e-96	0.134901	0.068	0.086	1.66136e-93
ACTG2	2.92423e-56	0.134658	0.039	0.049	2.80726e-53
ANGPTL1	5.10924e-99	0.134387	0.07	0.091	4.90487e-96
RAMP3	1.55437e-71	0.134274	0.049	0.062	1.4922e-68
DNTT	1.17407e-56	0.13341	0.043	0.053	1.12711e-53
TLR8	2.11873e-64	0.133314	0.049	0.061	2.03398e-61
EFNA1	9.71846e-229	0.133194	0.26	0.306	9.32972e-226
ADGRG2	8.1354e-32	0.133122	0.032	0.038	7.80998e-29
PROKR1	3.00512e-59	0.132761	0.046	0.058	2.88492e-56
CD300A	1.99132e-67	0.131907	0.055	0.068	1.91167e-64
PPBP	6.98995e-75	0.131774	0.045	0.058	6.71036e-72
HGF	3.0741e-95	0.131242	0.059	0.076	2.95114e-92
TLR1	6.33039e-56	0.130937	0.056	0.068	6.07717e-53
MEG3	2.3324e-124	0.130889	0.067	0.09	2.23911e-121
CXCL9	3.31024e-93	0.130843	0.062	0.08	3.17783e-90
MST1R	1.13389e-77	0.130037	0.07	0.087	1.08854e-74
MMP19	3.19778e-69	0.130005	0.061	0.074	3.06987e-66
CD80	5.11761e-51	0.129863	0.057	0.069	4.9129e-48
CD34	2.25115e-97	0.129642	0.071	0.09	2.16111e-94
BMP6	1.93129e-69	0.12943	0.054	0.068	1.85404e-66
HCAR3	2.46055e-96	0.129275	0.078	0.098	2.36213e-93
CCR5	4.40494e-63	0.129271	0.05	0.062	4.22875e-60
FFAR3	4.4763e-103	0.129241	0.079	0.1	4.29724e-100
QRFPR	3.50027e-79	0.128792	0.053	0.068	3.36026e-76
WNT2	1.04363e-56	0.128681	0.04	0.052	1.00189e-53
CIDEA	2.3735e-96	0.128118	0.073	0.093	2.27856e-93
EGF	2.19867e-60	0.128085	0.046	0.057	2.11073e-57
VPREB3	5.37195e-80	0.127986	0.071	0.088	5.15707e-77
BMP3	2.94939e-113	0.127929	0.092	0.116	2.83141e-110
KRT4	6.56842e-83	0.127688	0.061	0.078	6.30568e-80
TNFAIP6	3.40632e-61	0.127397	0.07	0.084	3.27007e-58
KRT20	3.80207e-50	0.126769	0.045	0.056	3.64998e-47
CX3CR1	9.93197e-66	0.126655	0.052	0.066	9.53469e-63
RGCC	4.01631e-99	0.126553	0.076	0.096	3.85566e-96
ARG1	5.97093e-54	0.126402	0.043	0.054	5.73209e-51
FYB1	5.65567e-61	0.126195	0.053	0.065	5.42944e-58
IL16	3.80485e-88	0.125975	0.077	0.095	3.65265e-85
INSR	1.88925e-79	0.125924	0.053	0.069	1.81368e-76
KLRB1	8.40239e-59	0.12526	0.05	0.063	8.06629e-56
IL15	1.31662e-83	0.125122	0.061	0.079	1.26395e-80
IGHM	1.49583e-130	0.124943	0.089	0.114	1.436e-127
COL4A5	1.62146e-62	0.124817	0.045	0.058	1.5566e-59
GCG	1.54019e-68	0.12433	0.047	0.061	1.47858e-65
IL12B	1.03515e-101	0.12385	0.066	0.086	9.9374e-99
CLEC12A	1.2105e-81	0.123539	0.062	0.078	1.16208e-78
NLRP2	2.45428e-124	0.123017	0.183	0.211	2.35611e-121
OAS2	4.21772e-116	0.122494	0.123	0.148	4.04902e-113
CD40LG	1.32685e-59	0.121551	0.049	0.062	1.27378e-56
IL36G	1.96337e-61	0.121081	0.043	0.055	1.88483e-58
GDF10	1.29517e-91	0.121064	0.065	0.085	1.24336e-88
BTK	9.18035e-88	0.12092	0.063	0.082	8.81314e-85
NCR1	3.42118e-43	0.119669	0.041	0.05	3.28433e-40
CD8A	2.22097e-100	0.119552	0.077	0.099	2.13213e-97
ADIPOQ	2.16475e-71	0.118683	0.052	0.066	2.07816e-68
APOD	1.45981e-71	0.118084	0.056	0.071	1.40142e-68
CSF2RB	3.01932e-60	0.118075	0.048	0.059	2.89855e-57
IGHG1	0	0.117997	0.259	0.333	0
GDNF	5.7914e-89	0.117726	0.061	0.08	5.55975e-86
DUSP5	0	0.117606	0.431	0.51	0
MS4A1	8.20839e-50	0.116925	0.044	0.054	7.88005e-47
CCR7	5.99267e-73	0.116655	0.076	0.093	5.75296e-70
HLA-DRB5	2.12668e-101	0.116553	0.132	0.158	2.04162e-98
IL12RB1	3.81651e-68	0.116112	0.066	0.081	3.66385e-65
LTB	2.19934e-109	0.115852	0.153	0.178	2.11137e-106
IGF1	1.77731e-66	0.115833	0.067	0.082	1.70621e-63
TNFSF18	1.96464e-56	0.115691	0.045	0.056	1.88606e-53
TBX21	8.78002e-59	0.114847	0.053	0.065	8.42882e-56
DMBT1	2.14083e-67	0.114762	0.059	0.074	2.05519e-64
TNFRSF17	8.93046e-63	0.114068	0.045	0.058	8.57324e-60
CD5L	8.78952e-79	0.113772	0.063	0.08	8.43794e-76
IFNL3	1.66763e-122	0.113419	0.085	0.11	1.60092e-119
CPB1	6.22322e-52	0.113	0.039	0.049	5.97429e-49
COL11A1	1.31011e-59	0.112179	0.046	0.058	1.25771e-56
P2RX5	3.12542e-42	0.111661	0.063	0.073	3.0004e-39
CLEC7A	7.9428e-77	0.111413	0.049	0.065	7.62509e-74
ADGRG5	1.01931e-50	0.111025	0.045	0.056	9.78535e-48
TNFRSF4	9.95147e-73	0.111007	0.056	0.071	9.55342e-70
WNT2B	2.71185e-46	0.110688	0.049	0.059	2.60337e-43
CAMP	1.58348e-84	0.110227	0.056	0.071	1.52014e-81
CCL15	4.31068e-86	0.109441	0.064	0.083	4.13825e-83
IL24	5.0604e-73	0.109327	0.062	0.079	4.85798e-70
KRT15	2.73158e-277	0.108786	0.252	0.315	2.62232e-274
NLRP3	1.0433e-58	0.10777	0.058	0.072	1.00157e-55
LY6D	3.87784e-104	0.107603	0.069	0.091	3.72273e-101
CLEC5A	1.01106e-76	0.107518	0.049	0.064	9.70614e-74
IL12A	2.13715e-92	0.107463	0.091	0.114	2.05167e-89
HLA-DQA1	3.02687e-107	0.107346	0.079	0.102	2.90579e-104
FOXP3	1.80658e-63	0.107231	0.048	0.06	1.73432e-60
FGF7	1.18166e-72	0.107038	0.053	0.067	1.1344e-69
CLEC10A	5.88708e-54	0.106874	0.048	0.06	5.65159e-51
ACKR4	7.08367e-77	0.106364	0.06	0.077	6.80032e-74
COL21A1	4.56941e-41	0.105923	0.04	0.049	4.38663e-38
FGF13	5.52542e-55	0.105687	0.055	0.069	5.3044e-52
CYP1B1	2.99683e-71	0.105317	0.069	0.085	2.87696e-68
MS4A4A	4.86638e-43	0.105066	0.036	0.045	4.67172e-40
PLAC8	9.82273e-92	0.104707	0.064	0.083	9.42982e-89
TXK	3.57873e-72	0.104638	0.049	0.064	3.43558e-69
NR3C1	8.79356e-54	0.104561	0.047	0.058	8.44182e-51
TNFRSF10B	8.00516e-69	0.104373	0.108	0.126	7.68495e-66
MMP10	5.78121e-75	0.104195	0.047	0.062	5.54996e-72
CD27	8.58572e-79	0.103804	0.065	0.081	8.24229e-76
ITGB2	2.22409e-98	0.103488	0.065	0.086	2.13513e-95
CCL7	1.39778e-66	0.10346	0.037	0.05	1.34187e-63
ADGRE1	9.03632e-40	0.103046	0.03	0.039	8.67487e-37
LYZ	4.17166e-79	0.102966	0.057	0.074	4.0048e-76
INHA	2.00495e-111	0.102441	0.101	0.126	1.92476e-108
VTN	4.48658e-81	0.101186	0.062	0.08	4.30711e-78
NPPB	1.20559e-79	0.100836	0.061	0.077	1.15737e-76
RGS2	8.03189e-116	0.100824	0.088	0.113	7.71061e-113
KLRK1	2.51328e-68	0.0997162	0.058	0.073	2.41275e-65
CYTOR	2.86965e-208	0.0992872	0.22	0.268	2.75486e-205
DDX58	5.44679e-86	0.0980295	0.105	0.125	5.22892e-83
IL10RA	1.08007e-52	0.0979952	0.043	0.055	1.03687e-49
ICOS	2.26061e-77	0.0978946	0.06	0.077	2.17019e-74
LINC02446	3.49533e-58	0.0978199	0.047	0.06	3.35551e-55
CLEC2B	3.86028e-58	0.0973585	0.042	0.055	3.70587e-55
SELENOP	3.81815e-188	0.0972168	0.231	0.273	3.66542e-185
FGG	9.07613e-65	0.0967299	0.051	0.066	8.71308e-62
IL1RL1	9.42906e-63	0.0966401	0.047	0.06	9.0519e-60
C1QB	1.2904e-97	0.0966143	0.064	0.085	1.23878e-94
DCN	5.56543e-66	0.095622	0.051	0.066	5.34282e-63
CCRL2	1.22557e-56	0.0954209	0.046	0.058	1.17654e-53
CCL11	4.25093e-89	0.0952491	0.054	0.071	4.0809e-86
WNT7B	2.44288e-121	0.0946419	0.118	0.148	2.34517e-118
BEST1	5.20026e-40	0.0945926	0.045	0.054	4.99225e-37
S100B	1.11449e-120	0.0943163	0.099	0.126	1.06991e-117
LPAR5	3.28458e-68	0.0941911	0.058	0.072	3.1532e-65
FABP4	5.10723e-45	0.0936695	0.04	0.05	4.90294e-42
KLF2	2.95489e-180	0.093564	0.181	0.222	2.83669e-177
CCR10	1.21427e-83	0.0933973	0.07	0.089	1.1657e-80
FPR1	1.00497e-100	0.09339	0.082	0.104	9.64776e-98
BST1	9.88705e-62	0.0925523	0.05	0.063	9.49157e-59
CD44	7.25283e-176	0.0924409	0.202	0.242	6.96272e-173
MPO	3.474e-92	0.0924143	0.061	0.081	3.33504e-89
FCGBP	2.32869e-95	0.0919362	0.056	0.075	2.23554e-92
TGFB3	3.71421e-121	0.0918972	0.093	0.12	3.56564e-118
PTGDS	1.09382e-76	0.0914911	0.057	0.074	1.05007e-73
NLRC4	2.01681e-58	0.0912781	0.05	0.063	1.93614e-55
IL22RA1	1.75556e-75	0.0911876	0.042	0.057	1.68534e-72
NPR1	2.21876e-68	0.0906484	0.056	0.072	2.13001e-65
COL8A1	5.25684e-81	0.0902902	0.051	0.068	5.04656e-78
LEP	4.19829e-58	0.0894713	0.056	0.07	4.03035e-55
KRT80	2.13271e-73	0.0890343	0.048	0.063	2.0474e-70
CHI3L1	1.11902e-216	0.0886879	0.167	0.219	1.07426e-213
RGS1	4.5482e-88	0.0869464	0.066	0.086	4.36627e-85
JCHAIN	9.87048e-76	0.0861889	0.047	0.062	9.47566e-73
GDF9	1.8044e-89	0.0859125	0.061	0.081	1.73222e-86
PGF	2.88251e-83	0.0858525	0.082	0.101	2.76721e-80
CLEC4A	3.92851e-93	0.0848707	0.082	0.105	3.77137e-90
NRIP3	3.38281e-99	0.0846737	0.057	0.077	3.2475e-96
CEACAM1	1.16462e-65	0.0846497	0.063	0.078	1.11803e-62
TPSB2	4.06828e-70	0.0845633	0.058	0.073	3.90555e-67
CST7	1.43266e-70	0.0845064	0.051	0.067	1.37535e-67
GATA3	4.74546e-108	0.0845032	0.105	0.133	4.55564e-105
CCL13	1.12628e-69	0.0841811	0.058	0.074	1.08123e-66
CCL19	1.72182e-67	0.0837292	0.052	0.067	1.65295e-64
FES	1.58871e-137	0.0833753	0.091	0.122	1.52517e-134
ITGAE	4.59358e-88	0.083254	0.059	0.078	4.40983e-85
CD69	1.9907e-86	0.0826512	0.118	0.142	1.91108e-83
FCER1G	6.38572e-102	0.0825508	0.055	0.074	6.13029e-99
MYL9	2.0458e-71	0.0823494	0.055	0.072	1.96397e-68
VSIR	2.84455e-59	0.0822347	0.061	0.075	2.73077e-56
CHGA	2.44938e-57	0.0818922	0.05	0.063	2.3514e-54
LMNA	5.025e-146	0.0808604	0.211	0.247	4.824e-143
CLEC1A	5.61052e-72	0.0806737	0.048	0.062	5.3861e-69
RGS5	1.47612e-65	0.0806145	0.049	0.064	1.41708e-62
DDC	6.13511e-139	0.0805941	0.08	0.11	5.8897e-136
MXRA8	9.19852e-79	0.0804377	0.063	0.082	8.83058e-76
MSMB	1.54161e-67	0.0801591	0.042	0.056	1.47994e-64
ATG10	1.5628e-92	0.0792691	0.073	0.094	1.50029e-89
THBS2	4.18781e-132	0.0787873	0.077	0.104	4.0203e-129
PDCD1LG2	5.45608e-61	0.0786676	0.046	0.06	5.23784e-58
MZB1	5.37091e-81	0.0782174	0.055	0.072	5.15608e-78
INHBA	8.23158e-58	0.0779017	0.053	0.066	7.90231e-55
TNFSF8	9.90344e-35	0.0777453	0.051	0.06	9.5073e-32
DLL1	1.65606e-107	0.0777381	0.074	0.098	1.58982e-104
ANGPT2	1.4844e-46	0.0771177	0.036	0.046	1.42503e-43
ITGB4	1.71887e-87	0.0768536	0.151	0.176	1.65012e-84
PSCA	2.81664e-84	0.0766487	0.067	0.086	2.70397e-81
ITK	1.56117e-81	0.0763294	0.052	0.069	1.49873e-78
IL17D	2.14351e-116	0.0751945	0.111	0.142	2.05777e-113
ADGRF3	2.63834e-75	0.0749448	0.052	0.069	2.53281e-72
IL23A	1.05789e-135	0.0736241	0.097	0.128	1.01557e-132
WIF1	2.79135e-244	0.0729446	0.176	0.231	2.67969e-241
IGHA1	1.18925e-264	0.0728833	0.187	0.246	1.14168e-261
PDGFRA	1.51724e-64	0.0727248	0.051	0.066	1.45655e-61
CLEC4E	1.21349e-75	0.0725901	0.046	0.062	1.16495e-72
TNFRSF1B	7.09736e-87	0.0714582	0.064	0.083	6.81347e-84
CUZD1	5.28953e-99	0.071141	0.07	0.093	5.07795e-96
LY75	1.95308e-49	0.0705947	0.036	0.047	1.87496e-46
BAG3	1.0516e-76	0.0705558	0.086	0.107	1.00954e-73
SLC40A1	5.44635e-79	0.0699731	0.069	0.087	5.2285e-76
CTSW	6.6814e-77	0.0699656	0.057	0.074	6.41415e-74
GPR183	6.21826e-68	0.0699381	0.044	0.058	5.96953e-65
TPSAB1	1.83311e-77	0.0698734	0.064	0.082	1.75979e-74
CRP	9.05736e-125	0.0694542	0.082	0.11	8.69506e-122
HAVCR2	1.78816e-49	0.0692136	0.042	0.054	1.71663e-46
CD2	6.46722e-70	0.0690081	0.067	0.085	6.20853e-67
ST6GALNAC3	7.94481e-85	0.0685379	0.057	0.075	7.62702e-82
ESAM	2.20066e-85	0.0673884	0.066	0.086	2.11263e-82
BMP5	2.48787e-91	0.0673724	0.06	0.081	2.38836e-88
CRIP1	1.44463e-168	0.0673513	0.131	0.168	1.38685e-165
RSPO2	1.28008e-32	0.0669851	0.035	0.043	1.22887e-29
TIMP1	1.31083e-97	0.0668407	0.079	0.101	1.2584e-94
ADGRB2	4.65212e-51	0.0666041	0.043	0.055	4.46604e-48
HLA-DPA1	4.90992e-94	0.0664132	0.087	0.111	4.71352e-91
CCL8	3.37116e-52	0.065571	0.052	0.065	3.23631e-49
REG1A	9.00342e-95	0.0647534	0.064	0.086	8.64328e-92
P2RY12	1.28287e-55	0.0647143	0.043	0.056	1.23156e-52
COL15A1	1.45669e-85	0.0642176	0.062	0.08	1.39842e-82
SNAI1	3.9337e-125	0.0638758	0.123	0.153	3.77635e-122
ADGRL4	1.08024e-55	0.0634646	0.037	0.048	1.03703e-52
TNFSF14	9.27922e-108	0.0632423	0.074	0.098	8.90806e-105
PTPRC	6.72272e-62	0.0632353	0.05	0.064	6.45381e-59
CD48	2.01145e-101	0.0628949	0.069	0.093	1.93099e-98
CD8B	3.4939e-81	0.0623857	0.054	0.073	3.35414e-78
CD53	1.39044e-53	0.0623594	0.059	0.073	1.33483e-50
KITLG	1.41915e-85	0.0613119	0.062	0.082	1.36238e-82
TSLP	3.32492e-65	0.060407	0.044	0.058	3.19193e-62
GZMH	4.55968e-105	0.0596364	0.069	0.092	4.37729e-102
PLA2R1	2.00837e-77	0.0582623	0.054	0.072	1.92804e-74
SPARCL1	2.64601e-69	0.0580127	0.062	0.079	2.54017e-66
TNFSF13B	3.2737e-84	0.0575269	0.058	0.077	3.14276e-81
IL18R1	4.72829e-68	0.0561999	0.056	0.073	4.53916e-65
CSHL1	1.94118e-89	0.0555952	0.062	0.082	1.86354e-86
ITGAV	1.1265e-263	0.0555458	0.243	0.3	1.08144e-260
NFKB1	2.13897e-79	0.0553607	0.085	0.106	2.05341e-76
CLEC14A	7.21791e-63	0.0540787	0.062	0.079	6.9292e-60
NPR2	4.12581e-100	0.0540661	0.062	0.085	3.96078e-97
ITGA2	6.94147e-108	0.0539554	0.088	0.116	6.66381e-105
CD19	8.13049e-153	0.0536759	0.093	0.127	7.80527e-150
IL17B	1.80938e-115	0.053396	0.075	0.101	1.73701e-112
TNFRSF13B	2.21417e-59	0.0531955	0.042	0.056	2.12561e-56
CD37	3.20227e-97	0.0530824	0.058	0.079	3.07418e-94
ITM2A	2.46063e-57	0.0527378	0.048	0.062	2.3622e-54
HCST	6.88615e-142	0.0520168	0.101	0.134	6.6107e-139
CD33	1.16696e-59	0.0517429	0.043	0.056	1.12028e-56
BATF3	1.24798e-67	0.0517274	0.044	0.059	1.19806e-64
MYH11	2.26554e-43	0.0514148	0.042	0.053	2.17492e-40
KIT	8.81908e-125	0.050963	0.101	0.13	8.46631e-122
COL6A3	2.42892e-105	0.0508067	0.052	0.073	2.33177e-102
RPS4Y1	2.06489e-67	0.0503858	0.046	0.061	1.98229e-64
ACVRL1	2.84603e-82	0.049623	0.059	0.078	2.73218e-79
NRG4	1.21022e-91	0.0493163	0.076	0.098	1.16181e-88
SUCNR1	3.50347e-59	0.0471692	0.042	0.055	3.36333e-56
VWF	2.09651e-120	0.0467685	0.06	0.084	2.01265e-117
IL15RA	1.04471e-169	0.0461482	0.188	0.234	1.00292e-166
SELL	8.63226e-62	0.0459892	0.04	0.054	8.28697e-59
LUM	4.51037e-56	0.0456635	0.039	0.051	4.32996e-53
AATK	3.76679e-54	0.0450994	0.051	0.065	3.61612e-51
WNT10B	2.42788e-108	0.0450356	0.081	0.107	2.33076e-105
MTRNR2L1	3.3393e-105	0.0447403	0.058	0.081	3.20573e-102
TEK	1.08785e-58	0.0432949	0.043	0.057	1.04433e-55
CD79A	2.59781e-73	0.0431991	0.053	0.07	2.4939e-70
TIE1	2.78144e-107	0.0427479	0.064	0.089	2.67018e-104
ADORA2A	2.15115e-77	0.0422461	0.066	0.086	2.06511e-74
LTF	2.9295e-78	0.0418376	0.043	0.06	2.81232e-75
CSF3R	1.09037e-64	0.0415788	0.043	0.057	1.04675e-61
IL6ST	1.82834e-110	0.0397396	0.092	0.121	1.75521e-107
NANOG	2.6539e-93	0.0390722	0.075	0.098	2.54775e-90
CD59	6.14834e-119	0.0389208	0.109	0.14	5.90241e-116
FZD4	6.95473e-110	0.0387505	0.136	0.168	6.67654e-107
PGR	3.61805e-47	0.03862	0.037	0.048	3.47333e-44
CD209	1.30808e-100	0.0380557	0.066	0.089	1.25576e-97
CCL2	6.07287e-74	0.0380533	0.073	0.093	5.82995e-71
CFD	8.3965e-81	0.0374152	0.063	0.083	8.06064e-78
SOX2	2.01842e-140	0.0369745	0.104	0.138	1.93768e-137
MMP16	4.19529e-74	0.0369255	0.052	0.07	4.02748e-71
WNT3	1.01263e-122	0.0364907	0.069	0.095	9.72128e-120
WNT9A	3.89598e-122	0.0362603	0.109	0.14	3.74014e-119
CD163	5.73053e-67	0.0347772	0.057	0.073	5.50131e-64
DUSP4	7.94932e-121	0.0345759	0.107	0.138	7.63135e-118
UCP1	4.70452e-58	0.0331763	0.049	0.064	4.51634e-55
IL17RA	1.14183e-127	0.0322795	0.089	0.119	1.09616e-124
STAT4	3.11708e-86	0.0317003	0.052	0.072	2.9924e-83
PDGFRB	9.99375e-74	0.0312101	0.049	0.066	9.594e-71
BST2	4.40245e-123	0.0290844	0.111	0.142	4.22635e-120
CD3D	2.30994e-74	0.0287506	0.056	0.075	2.21754e-71
PDCD1	1.57044e-87	0.0282567	0.054	0.074	1.50763e-84
TYROBP	1.71566e-92	0.0282424	0.073	0.097	1.64703e-89
PTK6	1.04378e-146	0.0272381	0.09	0.125	1.00203e-143
GZMA	1.29867e-63	0.0267678	0.043	0.058	1.24672e-60
ADGRG6	6.05484e-74	0.0256177	0.057	0.077	5.81265e-71
STAT5A	8.90078e-104	0.0247622	0.081	0.108	8.54475e-101
PPARA	9.60439e-91	0.0246903	0.066	0.088	9.22021e-88
SAT1	0	0.024613	0.347	0.424	0
GLUD1	5.15802e-108	0.0237911	0.09	0.118	4.9517e-105
CTLA4	3.35831e-52	0.0236167	0.046	0.059	3.22398e-49
PRF1	2.03237e-76	0.0231691	0.046	0.064	1.95108e-73
CD14	1.15584e-119	0.0225544	0.084	0.112	1.1096e-116
MARCO	5.96396e-65	0.0211784	0.044	0.059	5.7254e-62
MMP1	6.9289e-71	0.0204166	0.051	0.068	6.65174e-68
RAC2	9.4424e-94	0.0188654	0.06	0.082	9.0647e-91
CDH1	3.57635e-142	0.0182797	0.145	0.186	3.43329e-139
YBX3	3.46566e-304	0.017869	0.401	0.483	3.32704e-301
CCL5	7.20607e-113	0.0171575	0.067	0.092	6.91783e-110
UPK3A	2.21787e-60	0.0167097	0.05	0.065	2.12916e-57
TLR2	6.78225e-84	0.0163992	0.072	0.094	6.51096e-81
SCG5	2.5579e-105	0.0153176	0.066	0.091	2.45558e-102
CCL18	2.78829e-82	0.0148646	0.049	0.067	2.67676e-79
IL20RA	1.28561e-102	0.0144471	0.058	0.081	1.23419e-99
CSF2RA	1.70852e-108	0.0143633	0.065	0.09	1.64018e-105
RARB	4.27118e-109	0.0140426	0.067	0.093	4.10033e-106
RBPJ	1.67817e-237	0.0139365	0.21	0.268	1.61104e-234
KRT18	0	0.013817	0.415	0.504	0
RELA	9.20815e-191	0.0136042	0.193	0.243	8.83983e-188
CD58	1.41438e-95	0.0126024	0.086	0.112	1.35781e-92
TAGLN	1.1778e-92	0.0121694	0.066	0.089	1.13069e-89
TNFSF12	4.4746e-81	0.0115791	0.057	0.077	4.29561e-78
RELT	1.89602e-161	0.0108876	0.124	0.165	1.82017e-158
AZU1	1.69658e-98	0.0107536	0.082	0.109	1.62872e-95
CNTFR	2.38939e-95	0.0106876	0.074	0.098	2.29381e-92
SMAD3	4.48629e-118	0.0106581	0.087	0.115	4.30684e-115
CCND1	7.14781e-293	0.010183	0.254	0.327	6.8619e-290
ACTA2	1.3946e-63	0.00876338	0.046	0.062	1.33882e-60
C1QA	9.64985e-165	0.0076467	0.103	0.142	9.26385e-162
AXL	4.31157e-64	0.00756648	0.049	0.066	4.13911e-61
TSC22D1	5.73218e-120	0.00669948	0.079	0.109	5.5029e-117
HDAC5	5.14753e-108	0.00502311	0.093	0.122	4.94162e-105
CPA3	3.17611e-59	0.00361559	0.045	0.061	3.04906e-56
SPOCK2	1.68603e-110	0.00345819	0.067	0.092	1.61859e-107
COL5A1	4.84635e-127	0.000172952	0.148	0.185	4.65249e-124
MAP1LC3B	1.07286e-111	-0.000475767	0.085	0.115	1.02994e-108
ATM	1.42309e-101	-0.00139606	0.052	0.074	1.36617e-98
KRT8	0	-0.00171665	0.592	0.698	0
APOA1	7.8879e-83	-0.00376665	0.047	0.067	7.57238e-80
CLEC2D	7.69435e-111	-0.00431087	0.052	0.076	7.38658e-108
IL7R	7.77997e-67	-0.00446599	0.051	0.068	7.46877e-64
COL5A2	1.91639e-100	-0.00540067	0.067	0.093	1.83973e-97
HMGN2	2.35045e-129	-0.00588191	0.101	0.135	2.25643e-126
JAK1	9.12076e-179	-0.00782945	0.15	0.197	8.75593e-176
PTGDR2	4.20486e-124	-0.0091948	0.076	0.107	4.03666e-121
IFNAR1	7.34837e-111	-0.00936239	0.066	0.093	7.05444e-108
FGF2	8.16876e-63	-0.0130966	0.05	0.068	7.84201e-60
CMKLR1	1.20611e-109	-0.0148809	0.071	0.099	1.15786e-106
JAG1	6.54722e-302	-0.0152839	0.332	0.415	6.28533e-299
CDKN1A	1.83999e-181	-0.0162467	0.278	0.338	1.76639e-178
PDGFD	3.75602e-57	-0.0171619	0.048	0.065	3.60578e-54
PTGIS	1.45832e-134	-0.0174496	0.073	0.105	1.39998e-131
S100A4	0	-0.0176049	0.507	0.606	0
CD36	3.84043e-73	-0.0178431	0.046	0.064	3.68681e-70
BCL2L1	3.07241e-263	-0.018315	0.241	0.313	2.94951e-260
SPRY4	6.31855e-197	-0.0208826	0.258	0.317	6.0658e-194
CELSR1	8.12495e-229	-0.0237531	0.224	0.289	7.79995e-226
ADIRF	1.41292e-126	-0.0246836	0.094	0.128	1.3564e-123
INS	7.03722e-107	-0.0253134	0.063	0.089	6.75573e-104
TNFRSF10A	1.20713e-45	-0.0253251	0.051	0.066	1.15885e-42
LEFTY2	7.41319e-126	-0.0262046	0.065	0.093	7.11667e-123
FZD1	3.32146e-119	-0.0267011	0.082	0.112	3.1886e-116
ERBB2	1.67281e-152	-0.0270824	0.152	0.196	1.60589e-149
ITGB6	2.8547e-135	-0.0293691	0.095	0.131	2.74051e-132
LAMP2	3.96538e-158	-0.0296712	0.088	0.126	3.80676e-155
HLA-DRB1	8.48362e-159	-0.0325363	0.132	0.174	8.14427e-156
RARA	1.09557e-270	-0.0334574	0.28	0.357	1.05175e-267
SELPLG	5.69126e-107	-0.0344242	0.062	0.087	5.46361e-104
SPRY2	5.50708e-187	-0.0352251	0.184	0.237	5.28679e-184
HLA-DPB1	7.58598e-95	-0.0361501	0.067	0.092	7.28254e-92
FYN	2.3615e-153	-0.0371475	0.125	0.167	2.26704e-150
EPHB6	2.93317e-103	-0.0385654	0.065	0.092	2.81585e-100
ARHGDIB	5.12252e-78	-0.0386873	0.042	0.059	4.91762e-75
ETV5	6.82086e-205	-0.0390688	0.289	0.356	6.54803e-202
ACVR1	1.91172e-141	-0.0397362	0.063	0.094	1.83525e-138
FABP5	0	-0.0409701	0.274	0.391	0
ABL2	1.56182e-139	-0.0418557	0.121	0.161	1.49935e-136
TPM1	1.78237e-214	-0.0422752	0.163	0.218	1.71108e-211
OAS3	3.23326e-188	-0.0428979	0.155	0.207	3.10393e-185
PRSS2	1.14619e-140	-0.0463841	0.085	0.12	1.10034e-137
IGKC	0	-0.0491952	0.198	0.275	2.10656e-305
MRC2	1.81756e-186	-0.0522906	0.098	0.143	1.74486e-183
TLR5	5.8996e-132	-0.0548482	0.075	0.108	5.66362e-129
TSHZ2	5.47894e-113	-0.0568365	0.069	0.097	5.25978e-110
PPARG	2.53365e-145	-0.0578154	0.075	0.109	2.4323e-142
ACVR1B	4.1661e-147	-0.0590458	0.095	0.135	3.99945e-144
IL2RB	1.15795e-90	-0.0598118	0.052	0.074	1.11163e-87
LIFR	7.71377e-135	-0.0610023	0.058	0.087	7.40522e-132
CD83	9.91918e-174	-0.0611289	0.146	0.197	9.52241e-171
CD3E	1.02433e-229	-0.0613245	0.174	0.237	9.83353e-227
STAT5B	2.13124e-151	-0.0613917	0.089	0.128	2.04599e-148
IL11	2.99115e-247	-0.0633522	0.163	0.227	2.8715e-244
ADGRF5	6.49038e-84	-0.0634233	0.071	0.097	6.23076e-81
CYSTM1	3.99722e-160	-0.0637745	0.117	0.162	3.83733e-157
RARRES2	6.87301e-149	-0.0642664	0.085	0.122	6.59809e-146
CSF3	2.03531e-169	-0.0643978	0.104	0.147	1.9539e-166
VHL	2.28110108684904e-319	-0.0668585	0.352	0.445	2.18985704337507e-316
GZMB	1.00614e-109	-0.0675785	0.063	0.091	9.65891e-107
BMX	4.85241e-129	-0.068783	0.059	0.088	4.65832e-126
SOSTDC1	2.36885e-223	-0.0690296	0.074	0.118	2.2741e-220
PTPRCAP	2.02865e-123	-0.0708332	0.056	0.085	1.9475e-120
ACE	5.94383e-116	-0.0708669	0.058	0.087	5.70608e-113
CCL21	1.54251e-147	-0.071985	0.101	0.141	1.48081e-144
CD9	3.54098644303044e-315	-0.0720789	0.389	0.485	3.39934698530922e-312
ADGRA2	1.34256e-177	-0.0738747	0.079	0.119	1.28886e-174
CXCL12	2.33453e-184	-0.0743471	0.113	0.162	2.24115e-181
CD52	2.68443e-128	-0.0745503	0.06	0.09	2.57705e-125
BTG1	2.82456e-151	-0.0790317	0.155	0.202	2.71158e-148
KRT14	2.66795448754273e-322	-0.081024	0.283	0.374	2.56123630804102e-319
BID	6.80653e-193	-0.0815772	0.122	0.173	6.53426e-190
ATG12	1.071e-189	-0.0819859	0.115	0.163	1.02816e-186
C1QC	2.00219e-166	-0.0831488	0.087	0.128	1.9221e-163
SCGB3A1	2.44364e-147	-0.0840965	0.07	0.105	2.3459e-144
KRT1	6.39825e-211	-0.0841844	0.128	0.182	6.14232e-208
PTK2	4.74055e-169	-0.0842451	0.106	0.152	4.55093e-166
TNFSF4	8.74055e-141	-0.0846625	0.06	0.092	8.39093e-138
SNAI2	9.98511e-230	-0.0848659	0.11	0.165	9.58571e-227
OLFM4	5.2034e-176	-0.0869195	0.074	0.114	4.99526e-173
GNLY	1.19347e-194	-0.0869321	0.114	0.163	1.14574e-191
IL27RA	2.09895e-203	-0.0899139	0.145	0.202	2.015e-200
GSN	7.27428e-221	-0.092747	0.124	0.18	6.98331e-218
NR1H2	1.33973e-244	-0.0960814	0.193	0.263	1.28614e-241
IL10RB	3.09925e-178	-0.0965489	0.094	0.138	2.97528e-175
RXRA	1.30666e-150	-0.0966406	0.109	0.152	1.25439e-147
OSMR	8.40663e-134	-0.0973422	0.103	0.142	8.07037e-131
CD4	4.908e-169	-0.0993911	0.057	0.091	4.71168e-166
EFNA5	6.33367e-187	-0.102521	0.128	0.181	6.08032e-184
TNFRSF18	4.46304e-201	-0.102631	0.117	0.168	4.28452e-198
EFNB1	1.83685e-168	-0.103331	0.096	0.139	1.76338e-165
TWIST1	2.17824e-195	-0.103404	0.094	0.141	2.09111e-192
CLU	2.60385e-155	-0.105459	0.153	0.203	2.4997e-152
COL27A1	2.23673e-198	-0.10578	0.232	0.299	2.14726e-195
ICAM2	7.56389e-206	-0.109954	0.133	0.19	7.26134e-203
IL33	3.26563e-162	-0.110457	0.085	0.126	3.135e-159
ESR1	6.02756e-272	-0.110906	0.347	0.437	5.78646e-269
BRCA1	7.48548e-166	-0.111923	0.067	0.104	7.18606e-163
ENG	2.85608e-192	-0.115531	0.091	0.138	2.74183e-189
OXGR1	1.34686e-135	-0.119507	0.073	0.11	1.29298e-132
CELSR2	9.33495e-201	-0.120107	0.099	0.149	8.96155e-198
SRGN	5.85479e-217	-0.120129	0.084	0.133	5.6206e-214
MGP	9.36705e-93	-0.123907	0.079	0.109	8.99236e-90
RAC1	0	-0.126059	0.517	0.64	0
NOTCH2	4.66319e-152	-0.127395	0.127	0.174	4.47666e-149
RAD51	2.28701e-102	-0.128167	0.035	0.057	2.19553e-99
CLCF1	1.03345e-253	-0.130487	0.139	0.204	9.92109e-251
VEGFB	1.54227e-195	-0.135443	0.132	0.188	1.48058e-192
SEC61G	3.77769e-262	-0.135878	0.227	0.307	3.62658e-259
TAP1	2.1808e-180	-0.138729	0.128	0.182	2.09357e-177
LGALS9	2.67256e-219	-0.141602	0.155	0.218	2.56566e-216
IFITM1	0	-0.142786	0.552	0.697	0
RAMP2	3.5035e-156	-0.144182	0.061	0.098	3.36336e-153
CDH11	1.05944e-113	-0.144321	0.043	0.069	1.01706e-110
CIITA	9.5302e-109	-0.144681	0.079	0.112	9.149e-106
CALD1	2.51833e-281	-0.150202	0.133	0.202	2.4176e-278
DPP4	9.24099e-124	-0.153069	0.063	0.095	8.87135e-121
FASN	1.36458457100598e-314	-0.154347	0.189	0.274	1.31000118816574e-311
CASP3	3.84329e-159	-0.154781	0.086	0.129	3.68956e-156
PDGFB	1.87172e-171	-0.156194	0.097	0.145	1.79685e-168
CDKN3	1.41538e-262	-0.156779	0.103	0.163	1.35876e-259
HDAC11	1.21608e-208	-0.159492	0.122	0.18	1.16744e-205
CTSG	1.49005e-283	-0.159553	0.17	0.247	1.43045e-280
CASP8	1.10899e-152	-0.160046	0.093	0.137	1.06463e-149
EGFR	3.32652e-165	-0.161389	0.115	0.165	3.19346e-162
EPHB2	7.25664e-281	-0.164532	0.121	0.187	6.96637e-278
SRC	2.0267e-247	-0.165303	0.168	0.239	1.94563e-244
FKBP11	0	-0.166781	0.227	0.321	0
YES1	2.55743e-248	-0.168613	0.161	0.232	2.45513e-245
IFITM3	0	-0.169228	0.596	0.731	0
ACVR2A	1.00053e-181	-0.170896	0.089	0.136	9.60508e-179
HLA-B	0	-0.172512	0.732	0.84	0
PPARD	1.52745e-198	-0.176535	0.076	0.121	1.46635e-195
FZD6	7.20392e-222	-0.177554	0.126	0.188	6.91577e-219
SIGIRR	1.78154e-142	-0.177906	0.122	0.17	1.71028e-139
NLRP1	6.84097e-170	-0.18102	0.077	0.121	6.56733e-167
LGALS1	0	-0.182791	0.567	0.695	0
HIF1A	1.77921e-207	-0.185121	0.111	0.167	1.70804e-204
GPX3	1.24175e-227	-0.189453	0.11	0.168	1.19208e-224
SREBF1	2.89932e-241	-0.191961	0.117	0.18	2.78335e-238
HLA-E	0	-0.192379	0.305	0.41	0
CFLAR	6.22438e-187	-0.193332	0.122	0.177	5.9754e-184
TAP2	2.47664e-231	-0.193599	0.128	0.192	2.37758e-228
COL3A1	5.38343e-172	-0.193793	0.066	0.107	5.16809e-169
RARG	3.47251e-278	-0.196077	0.159	0.235	3.33361e-275
RXRB	7.31960258468965e-311	-0.200204	0.217	0.308	7.02682e-308
COL14A1	9.88822e-134	-0.200453	0.066	0.104	9.49269e-131
HLA-DRA	1.93648e-151	-0.202099	0.098	0.144	1.85902e-148
ERBB3	2.79959e-306	-0.204108	0.208	0.297	2.6876e-303
MIF	0	-0.205954	0.829	0.923	0
TNFRSF21	4.77258e-228	-0.208523	0.107	0.166	4.58168e-225
BMPR1A	3.57427e-252	-0.209403	0.111	0.175	3.4313e-249
HLA-A	0	-0.217324	0.749	0.864	0
STAT3	0	-0.218226	0.221	0.317	0
MAPK14	3.61014e-258	-0.218657	0.167	0.242	3.46573e-255
HSP90AA1	0	-0.218763	0.531	0.71	0
TYK2	0	-0.219298	0.615	0.76	0
EFNB3	1.66629e-179	-0.221772	0.07	0.114	1.59963e-176
IL17RE	2.10307e-204	-0.222498	0.101	0.157	2.01895e-201
CD164	2.44047e-206	-0.223175	0.108	0.165	2.34285e-203
SMAD2	2.35365e-245	-0.223199	0.174	0.251	2.2595e-242
GAS6	3.4998e-272	-0.224015	0.151	0.226	3.35981e-269
COL9A1	2.52093e-130	-0.22853	0.071	0.109	2.42009e-127
LEFTY1	3.38713e-201	-0.22924	0.087	0.139	3.25164e-198
ABL1	7.53919e-241	-0.2303	0.105	0.167	7.23762e-238
SEC23A	5.02515e-240	-0.232913	0.125	0.192	4.82414e-237
NR1H3	1.50573e-208	-0.234188	0.088	0.14	1.4455e-205
HLA-C	0	-0.234955	0.667	0.799	0
VIM	0	-0.242334	0.4	0.528	0
G6PD	1.83123e-203	-0.243147	0.077	0.128	1.75798e-200
SMAD4	3.46404e-245	-0.244703	0.123	0.191	3.32548e-242
IFNAR2	6.81394e-265	-0.245502	0.114	0.183	6.54138e-262
PTGES2	0	-0.246683	0.211	0.308	0
ATR	1.07056e-209	-0.250755	0.083	0.136	1.02773e-206
ENTPD1	2.41357e-216	-0.25152	0.064	0.111	2.31702e-213
RB1	2.23924e-246	-0.252573	0.118	0.184	2.14967e-243
IFI27	0	-0.252591	0.598	0.749	0
HTT	1.65813e-232	-0.253192	0.118	0.183	1.59181e-229
C9orf16	0	-0.253415	0.185	0.28	0
BECN1	1.32358e-188	-0.253442	0.088	0.14	1.27064e-185
RYK	4.31297e-257	-0.254588	0.128	0.198	4.14045e-254
IGF2R	0	-0.254807	0.241	0.344	0
HDAC4	0	-0.256155	0.195	0.292	0
MAML2	1.03252753655214e-317	-0.25689	0.217	0.312	9.91226435090056e-315
COL9A2	0	-0.257961	0.368	0.508	0
IFNGR2	2.22041e-281	-0.259171	0.146	0.224	2.13159e-278
DDR1	0	-0.259658	0.432	0.572	0
BMP1	7.36934e-268	-0.263943	0.085	0.145	7.07457e-265
IL17RB	1.55106e-240	-0.265169	0.097	0.157	1.48902e-237
IL11RA	8.70253e-258	-0.267814	0.08	0.137	8.35443e-255
ADGRV1	2.02271e-177	-0.268455	0.051	0.09	1.94181e-174
BMPR2	3.45082e-241	-0.269053	0.11	0.174	3.31279e-238
MZT2A	0	-0.269408	0.89	0.951	0
HDAC3	0	-0.271875	0.183	0.275	0
BMP7	4.09793941398745e-311	-0.274695	0.174	0.264	3.93402e-308
MALAT1	0	-0.274974	0.722	0.859	0
LAG3	3.54129e-257	-0.28162	0.068	0.123	3.39964e-254
TGFBR1	8.4381e-267	-0.283174	0.132	0.205	8.10058e-264
SMO	5.15731e-304	-0.28613	0.109	0.182	4.95101e-301
ICAM3	0	-0.288613	0.166	0.265	0
LDLR	0	-0.29026	0.303	0.431	0
CD24	0	-0.293745	0.359	0.497	0
EFNA4	0	-0.297065	0.157	0.254	0
VCAN	8.15998820671403e-320	-0.297081	0.104	0.177	7.83358867844547e-317
DUSP6	0	-0.298051	0.134	0.216	0
TNFRSF1A	0	-0.298803	0.211	0.312	0
SOX4	0	-0.299781	0.651	0.81	0
STAT6	0	-0.307888	0.286	0.403	0
ATG5	1.15792e-278	-0.312337	0.115	0.189	1.1116e-275
KRAS	0	-0.312812	0.255	0.375	0
LTBR	0	-0.314012	0.187	0.286	0
SYK	7.40152e-272	-0.316663	0.085	0.149	7.10546e-269
TP53	9.40881e-299	-0.318335	0.157	0.242	9.03246e-296
WNT5B	3.66336e-274	-0.321009	0.107	0.177	3.51683e-271
CLOCK	2.46123e-290	-0.321922	0.124	0.201	2.36278e-287
ADGRL2	1.1085e-246	-0.325303	0.111	0.18	1.06416e-243
COTL1	0	-0.326034	0.206	0.325	0
RPL37	0	-0.326521	0.731	0.877	0
EPCAM	0	-0.326891	0.477	0.635	0
COL9A3	0	-0.329431	0.139	0.225	0
XBP1	0	-0.330005	0.253	0.383	0
NLRC5	8.09704e-258	-0.333078	0.092	0.156	7.77316e-255
GLUL	0	-0.336989	0.265	0.393	0
IL13RA1	0	-0.338659	0.112	0.195	0
ITGA1	1.14445e-242	-0.33955	0.08	0.139	1.09868e-239
CD40	0	-0.33968	0.243	0.355	0
RPL34	0	-0.342222	0.399	0.556	0
ARF1	0	-0.345654	0.369	0.524	0
RPL32	0	-0.346997	0.341	0.491	0
CTNNB1	0	-0.347734	0.342	0.487	0
MTOR	4.92682262032891e-320	-0.348238	0.121	0.202	4.72974971551575e-317
COL4A1	3.49996103513939e-320	-0.35827	0.123	0.205	3.35996259373381e-317
ITGB1	0	-0.358751	0.292	0.429	0
DUSP2	0	-0.359248	0.16	0.267	0
FZD3	2.28852e-252	-0.361856	0.084	0.146	2.19698e-249
CHEK2	0	-0.363755	0.118	0.203	0
RNF43	8.48643e-282	-0.364064	0.075	0.138	8.14698e-279
FGF18	0	-0.364542	0.271	0.41	0
AHI1	0	-0.366355	0.108	0.19	0
IGFBP7	6.03084712276724e-315	-0.371682	0.169	0.261	5.78961323785655e-312
PTTG1	1.5968219954018e-316	-0.379663	0.177	0.273	1.53294911558573e-313
NOSIP	0	-0.384075	0.23	0.369	0
SERPINH1	0	-0.384336	0.291	0.442	0
EPHB3	0	-0.384883	0.179	0.29	0
TGFB2	0	-0.389352	0.12	0.21	0
MERTK	0	-0.390933	0.114	0.197	0
HDAC1	0	-0.393229	0.219	0.339	0
PECAM1	0	-0.396359	0.078	0.147	0
TNFRSF19	1.29161e-277	-0.397608	0.118	0.194	1.23995e-274
ADGRA3	2.82737799782568e-310	-0.404119	0.122	0.205	2.71428e-307
ADGRG1	0	-0.411199	0.114	0.2	0
AHR	7.16476e-275	-0.413552	0.11	0.185	6.87817e-272
STAT1	0	-0.419697	0.202	0.323	0
MMP14	0	-0.42184	0.121	0.213	0
RPL22	0	-0.424299	0.813	0.944	0
RSPO3	2.70594e-280	-0.424611	0.06	0.118	2.5977e-277
ADGRL1	0	-0.427091	0.213	0.336	0
DST	0	-0.429284	0.183	0.297	0
NOTCH1	0	-0.429538	0.206	0.331	0
ITGA9	0	-0.430157	0.103	0.196	0
NRXN3	1.48282715540875e-313	-0.439232	0.095	0.172	1.4235140691924e-310
NOTCH3	0	-0.441319	0.38	0.548	0
RPL21	0	-0.443616	0.599	0.787	0
ETS1	0	-0.450257	0.168	0.288	0
DNMT1	0	-0.45029	0.397	0.564	0
B2M	0	-0.451715	0.382	0.551	0
IRF3	0	-0.45381	0.205	0.337	0
SMARCB1	0	-0.456384	0.332	0.502	0
EFNB2	0	-0.456494	0.197	0.329	0
PDGFC	0	-0.481597	0.118	0.213	0
CSK	0	-0.481917	0.244	0.394	0
ITGA6	0	-0.4867	0.096	0.181	0
FGF9	0	-0.492757	0.232	0.372	0
HSP90AB1	0	-0.505105	0.772	0.923	0
PSAP	0	-0.508635	0.418	0.611	0
TGFBR2	0	-0.525775	0.14	0.254	0
CD74	0	-0.528277	0.39	0.586	0
PTGES3	0	-0.531356	0.391	0.589	0
FZD5	0	-0.535444	0.367	0.569	0
CALM1	0	-0.5366	0.117	0.219	0
AKT1	0	-0.53681	0.382	0.578	0
CDH5	0	-0.542768	0.107	0.207	0
CD276	0	-0.549388	0.318	0.504	0
PCNA	0	-0.552185	0.129	0.243	0
CHEK1	0	-0.55814	0.125	0.237	0
GPX1	0	-0.560857	0.546	0.753	0
SOD1	0	-0.564476	0.196	0.34	0
BAX	0	-0.568969	0.159	0.298	0
WNT7A	0	-0.57435	0.221	0.384	0
COL18A1	0	-0.575446	0.352	0.547	0
WNT5A	0	-0.580591	0.182	0.314	0
ITGB5	0	-0.580962	0.142	0.27	0
LGALS3BP	0	-0.611031	0.347	0.568	0
COL4A2	0	-0.612827	0.248	0.427	0
CD63	0	-0.617531	0.461	0.678	0
PARP1	0	-0.620901	0.198	0.36	0
EIF5A	0	-0.620967	0.541	0.767	0
APP	0	-0.628104	0.364	0.571	0
EPHA7	0	-0.630095	0.076	0.17	0
BGN	0	-0.630608	0.184	0.34	0
EZH2	0	-0.63362	0.364	0.571	0
MKI67	0	-0.637684	0.095	0.195	0
COL1A1	0	-0.640619	0.31	0.492	0
BCL2	0	-0.666957	0.336	0.562	0
CXCL14	0	-0.671036	0.129	0.234	0
EPHB4	0	-0.677176	0.319	0.533	0
TUBB4B	0	-0.680567	0.237	0.426	0
ALCAM	0	-0.683236	0.303	0.506	0
TUBB	0	-0.689566	0.637	0.861	0
GSTP1	0	-0.691603	0.588	0.813	0
UBE2C	0	-0.697125	0.246	0.438	0
TOP2A	0	-0.716681	0.141	0.286	0
FGFR1	0	-0.725188	0.432	0.673	0
CALM3	0	-0.730349	0.154	0.308	0
TYMS	0	-0.740901	0.103	0.223	0
EPHA4	0	-0.742934	0.177	0.335	0
FGFR2	0	-0.772543	0.15	0.313	0
HSP90B1	0	-0.791397	0.407	0.649	0
DNMT3A	0	-0.795918	0.338	0.576	0
CD81	0	-0.798848	0.476	0.734	0
HMGB2	0	-0.82554	0.298	0.531	0
BIRC5	0	-0.852956	0.138	0.305	0
CENPF	0	-0.887678	0.102	0.231	0
CALM2	0	-0.904175	0.294	0.527	0
H2AZ1	0	-0.960828	0.232	0.464	0
MMP2	0	-0.966418	0.094	0.234	0
AGR2	0	-0.997427	0.134	0.309	0
STMN1	0	-1.02	0.348	0.635	0
H4C3	0	-1.05031	0.386	0.651	0
COL1A2	0	-1.06168	0.114	0.277	0
MECOM	0	-1.14613	0.256	0.538	0

### Sheet: Suppl. Table 3
MP6_Hypoxia	MP13_EMT-II	Cell_Proliferation	GO_Neutrophils_Chemotaxis	GO_Cytokine_Cytokine_Receptor_Interaction
NDRG1	EMP3	TOP2A	S100A8	VEGFA
SLC2A1	TNFRSF12A	UBE2C	CXCL1	CXCL1
VEGFA	CAV1	HMGB2	CXCL3	CXCL3
HILPDA	KRT17	CENPF	S100A9	CXCR4
MT1X	LGALS1	BIRC5	LGALS3	PDGFA
DDIT3	VIM	PTTG1	CXCL8	CXCL8
IGFBP3	S100A2	MKI67	CXCL2	CXCL2
IGFBP5	COL17A1	CDKN3	CCL20	TNF
LGALS3	IL32	STMN1		CCL20
S100A10	IGFBP7	PCNA
CAV1	MT2A	TYMS
MT2A	ITGB6	DNMT1
VIM	KRT7	TUBB
	ITGB1	MIF
	ITGA3	DST
	CDKN1A
	THBS1
	FN1
	MMP7
	ITGA6
	PTHLH
	TPM1
	IGFBP6
	INHBA
	ITGAV
